# ESCRT machinery mediates selective microautophagy of endoplasmic reticulum

**DOI:** 10.1101/661306

**Authors:** Jasmin A. Schäfer, Julia P. Schessner, Peter W. Bircham, Takuma Tsuji, Charlotta Funaya, Katharina Schaeff, Giulia Ruffini, Dimitrios Papagiannidis, Michael Knop, Toyoshi Fujimoto, Sebastian Schuck

## Abstract

ER-phagy, the selective autophagy of endoplasmic reticulum (ER), safeguards organelle homeostasis by eliminating misfolded proteins and regulating ER size. ER-phagy can occur by macroautophagic and microautophagic mechanisms. While dedicated machinery for macro-ER-phagy has been discovered, the molecules and mechanisms mediating micro-ER-phagy remain unknown. Here, we first show that micro-ER-phagy in yeast involves the conversion of stacked cisternal ER into multilamellar ER whorls during microautophagic uptake into lysosomes. Second, we identify the conserved Nem1-Spo7 phosphatase complex and ESCRT proteins as key components for micro-ER-phagy. Third, we demonstrate that macro- and micro-ER-phagy are parallel pathways with distinct molecular requirements. Finally, we provide evidence that ESCRT proteins directly function in scission of the lysosomal membrane to complete the microautophagic uptake of ER. These findings establish a framework for a mechanistic understanding of micro-ER-phagy and, thus, a comprehensive appreciation of the role of autophagy in ER homeostasis.
