## Supplementary material for "ESCRT machinery mediates selective microautophagy of endoplasmic reticulum": Table S1

### Sheet: results(1)
ORF	gene name	description
YAL002W	VPS8	Membrane-binding component of the CORVET complex
YAL012W	CYS3	Cystathionine gamma-lyase
YBL007C	SLA1	Cytoskeletal protein binding protein
YBL082C	ALG3	Dolichol-P-Man dependent alpha(1-3) mannosyltransferase
YBR131W	CCZ1	Subunit of a heterodimeric guanine nucleotide exchange factor (GEF)
YBR196C-A		Putative protein of unknown function
YCL001W	RER1	Protein involved in retention of membrane proteins
YCL008C	VPS23	Component of the ESCRT-I complex
YCL010C	SGF29	Component of the HAT/Core module of the SAGA, SLIK, and ADA complexes
YCR003W	MRPL32	Mitochondrial ribosomal protein of the large subunit
YDL021W	GPM2	Nonfunctional homolog of Gpm1p phosphoglycerate mutase
YDL077C	VAM6	Guanine nucleotide exchange factor for the GTPase Gtr1p
YDL083C	RPS16B	Protein component of the small (40S) ribosomal subunit
YDL116W	NUP84	Subunit of the Nup84p subcomplex of the nuclear pore complex (NPC)
YDL122W	UBP1	Ubiquitin-specific protease
YDR025W	RPS11A	Protein component of the small (40S) ribosomal subunit
YDR136C	VPS61	Dubious open reading frame
YDR148C	KGD2	Dihydrolipoyl transsuccinylase
YDR245W	MNN10	Subunit of a Golgi mannosyltransferase complex
YDR265W	PEX10	Peroxisomal membrane E3 ubiquitin ligase
YDR293C	SSD1	Translational repressor with a role in polar growth and wall integrity
YDR315C	IPK1	Inositol 1,3,4,5,6-pentakisphosphate 2-kinase
YDR335W	MSN5	Karyopherin
YER030W	CHZ1	Histone chaperone for Htz1p/H2A-H2B dimer
YER069W	ARG5,6	Acetylglutamate kinase and N-acetyl-gamma-glutamyl-phosphate reductase
YER084W		Protein of unknown function
YER155C	BEM2	Rho GTPase activating protein (RhoGAP)
YER167W	BCK2	Serine/threonine-rich protein involved in PKC1 signaling pathway
YFL031W	HAC1	Basic leucine zipper (bZIP) transcription factor (ATF/CREB1 homolog)
YFR019W	FAB1	1-phosphatidylinositol-3-phosphate 5-kinase
YFR021W	ATG18	Phosphoinositide binding protein
YGL066W	SGF73	Subunit of DUBm module of SAGA and SLIK
YGL071W	AFT1	Transcription factor involved in iron utilization and homeostasis
YGL124C	MON1	Subunit of a heterodimeric guanine nucleotide exchange factor (GEF)
YGL149W		Putative protein of unknown function
YGL212W	VAM7	Vacuolar SNARE protein
YGL252C	RTG2	Sensor of mitochondrial dysfunction
YGR157W	CHO2	Phosphatidylethanolamine methyltransferase (PEMT)
YGR206W	MVB12	ESCRT-I subunit required to stabilize ESCRT-I core complex oligomers
YGR214W	RPS0A	Ribosomal 40S subunit protein S0A
YGR252W	GCN5	Catalytic subunit of ADA and SAGA histone acetyltransferase complexes
YGR284C	ERV29	Protein localized to COPII-coated vesicles
YHL005C		Putative protein of unknown function
YHR004C	NEM1	Probable catalytic subunit of Nem1p-Spo7p phosphatase holoenzyme
YHR051W	COX6	Subunit VI of cytochrome c oxidase (Complex IV)
YHR060W	VMA22	Protein that is required for vacuolar H+-ATPase (V-ATPase) function
YHR111W	UBA4	E1-like protein that activates Urm1p before urmylation
YHR183W	GND1	6-phosphogluconate dehydrogenase (decarboxylating)
YHR192W	LNP1	Lunapark family member involved in ER network formation
YHR206W	SKN7	Nuclear response regulator and transcription factor
YIL002C	INP51	Phosphatidylinositol 4,5-bisphosphate 5-phosphatase
YIL008W	URM1	Ubiquitin-like protein involved in thiolation of cytoplasmic tRNAs
YIL090W	ICE2	Integral ER membrane protein with type-III transmembrane domains
YIL112W	HOS4	Subunit of the Set3 complex
YIL128W	MET18	Component of cytosolic iron-sulfur protein assembly (CIA) machinery
YIL149C	MLP2	Myosin-like protein associated with the nuclear envelope
YJL053W	PEP8	Vacuolar protein component of the retromer
YJL154C	VPS35	Endosomal subunit of membrane-associated retromer complex
YJL183W	MNN11	Subunit of a Golgi mannosyltransferase complex
YJL208C	NUC1	Major mitochondrial nuclease
YKL002W	VPS2	Class E Vps protein of the ESCRT-III complex
YKL037W	AIM26	Protein of unknown function
YKL057C	NUP120	Subunit of the Nup84p subcomplex of the nuclear pore complex (NPC)
YKL204W	EAP1	eIF4E-associated protein, competes with eIF4G for binding to eIF4E
YKR001C	VPS1	Dynamin-like GTPase required for vacuolar sorting
YKR019C	IRS4	EH domain-containing protein
YKR028W	SAP190	Protein that forms a complex with the Sit4p protein phosphatase
YLR039C	RIC1	Protein involved in retrograde transport to the cis-Golgi network
YLR110C	CCW12	Cell wall mannoprotein
YLR148W	PEP3	Component of CORVET membrane tethering complex
YLR207W	HRD3	ER membrane protein that plays a central role in ERAD
YLR261C	VPS63	Putative protein of unknown function
YLR292C	SEC72	Non-essential subunit of Sec63 complex
YLR342W	FKS1	Catalytic subunit of 1,3-beta-D-glucan synthase
YLR371W	ROM2	Guanine nucleotide exchange factor (GEF) for Rho1p and Rho2p
YLR372W	ELO3	Elongase
YLR384C	IKI3	Subunit of Elongator complex
YLR410W	VIP1	Inositol hexakisphosphate and inositol heptakisphosphate kinase
YLR412W	BER1	Protein involved in microtubule-related processes
YLR418C	CDC73	Component of the Paf1p complex
YLR423C	ATG17	Scaffold protein responsible for phagophore assembly site organization
YML097C	VPS9	Guanine nucleotide exchange factor (GEF) and ubiquitin receptor
YMR242W-A		Putative protein of unknown function
YNL056W	OCA2	Protein of unknown function
YNL067W	RPL9B	Ribosomal 60S subunit protein L9B
YNL067W-B		Putative protein of unknown function
YNL069C	RPL16B	Ribosomal 60S subunit protein L16B
YNL119W	NCS2	Protein required for uridine thiolation of Lys(UUU) and Glu(UUC) tRNAs
YNL140C		Protein of unknown function
YNL153C	GIM3	Subunit of the heterohexameric cochaperone prefoldin complex
YNL169C	PSD1	Phosphatidylserine decarboxylase of the mitochondrial inner membrane
YNL199C	GCR2	Transcriptional activator of genes involved in glycolysis
YOL018C	TLG2	Syntaxin-like t-SNARE
YOL050C		Dubious open reading frame
YOL052C-A	DDR2	Multi-stress response protein
YOL111C	MDY2	Protein involved in inserting tail-anchored proteins into ER membranes
YOL152W	FRE7	Putative ferric reductase with similarity to Fre2p
YOR067C	ALG8	Glucosyl transferase
YOR069W	VPS5	Nexin-1 homolog
YOR089C	VPS21	Endosomal Rab family GTPase
YOR123C	LEO1	Component of the Paf1 complex
YOR125C	CAT5	Protein required for ubiquinone (Coenzyme Q) biosynthesis
YOR132W	VPS17	Subunit of the membrane-associated retromer complex
YOR164C	GET4	Protein involved in inserting tail-anchored proteins into ER membranes
YOR184W	SER1	3-phosphoserine aminotransferase
YOR231W	MKK1	MAPKK involved in the protein kinase C signaling pathway
YOR246C	ENV9	Protein proposed to be involved in vacuolar functions
YOR252W	TMA16	Protein of unknown function that associates with ribosomes
YOR270C	VPH1	Subunit a of vacuolar-ATPase V0 domain
YOR275C	RIM20	Protein involved in proteolytic activation of Rim101p
YOR311C	DGK1	Diacylglycerol kinase
YPL055C	LGE1	Protein of unknown function
YPL069C	BTS1	Geranylgeranyl diphosphate synthase (GGPS)
YPL119C-A		Putative protein of unknown function
YPL158C	AIM44	Protein that regulates Cdc42p and Rho1p
YPL161C	BEM4	Protein involved in establishment of cell polarity and bud emergence
YPL249C-A	RPL36B	Ribosomal 60S subunit protein L36B
YPR001W	CIT3	Dual specificity mitochondrial citrate and methylcitrate synthase
YPR173C	VPS4	AAA-ATPase involved in multivesicular body (MVB) protein sorting
